# Intraspecific chemodiversity provides plant individual- and neighbourhood-mediated associational resistance towards aphids

**DOI:** 10.1101/2022.12.21.521353

**Authors:** Dominik Ziaja, Caroline Müller

## Abstract

1. Some plant species express an extraordinarily high intraspecific diversity in phytochemicals (= chemodiversity). As discussed for biodiversity, higher chemodiversity may provide better protection against environmental stress, including herbivory. However, little is known about whether the resistance of a plant individual towards herbivores is mostly governed by its own chemodiversity or by associational resistance provided by conspecific neighbours.
2. To investigate the role of chemodiversity in plant-aphid interactions, we used the Asteraceae *Tanacetum vulgare*, whose individuals differ pronouncedly in the composition of leaf terpenoids, forming distinct chemotypes. Plants were set-up in a field consisting of 60 plots, each containing five individuals of either the same or different chemotypes. Presence of winged aphids, indicating aphid attraction, and abundance of winged and unwinged aphids, indicating fitness, were scored weekly on each plant, focusing on three commonly occurring aphid species specialised on *T. vulgare*. During the peak abundance of aphids, leaf samples were taken from all plants for re-analyses of the terpenoid composition and quantification of terpenoid chemodiversity, calculated on an individual plant (Shannon index, Hs_ind_) and plot level (Hs_plot_).
3. Aphid attraction was neither influenced by chemotype nor plot-type. The real-time odour environment may be very complex in this setting, impeding clear preferences. In contrast, the abundance was affected by both chemotype and plot-type. On average, more *Uroleucon tanaceti* aphids were found on plants of two of the chemotypes growing in homogenous compared to heterogenous plots, supporting the associational resistance hypothesis. For *Macrosiphoniella tanacetaria* the probability of presence on a plant differed between plot-types on one chemotype. Terpenoid chemodiversity expressed as a gradient revealed negative Hs_plot_ effects on *U. tanaceti*, but a positive correlation of Hs_ind_ with the abundance of *M. tanacetaria*. Aphids of *M. fuscoviride* were not affected by any level of chemodiversity.
4. *Synthesis*. This study shows that not only the chemotype and chemodiversity of individual plants but also that of conspecific neighbours influence plant-herbivore interactions. These effects are highly specific with regard to the plant chemotype, the aphid species as well as its morphs (winged vs. unwinged). Furthermore, our results highlight the importance of analysing chemodiversity at different levels.
