## Supplement_Tables_S1_S2 for "Intraspecific chemodiversity provides plant individual- and neighbourhood-mediated associational resistance towards aphids"

### Sheet: Table_S1
Table S1: List of terpenoids detected in young leaves of Tanacetum vulgare, obtained from GC-MS measurements. Leaf samples were collected in calendar week 25 (mid June) from each plant grown in the common garden
Comp_name	Compoundclass	Kovats_Index	base_peak_m/z
santolina_triene	MT	903	93
pinene_α	MT	930	93
camphene	MT	937	93
sabinene	MT	976	93
pinene_β	MT	982	93
myroxide_Z	MT	994	79
yomogi_alcohol	MT	996	43
cymene_para	MT	1029	119
cineole_1_8	MT	1039	43
artemisia_ketone	MT	1061	83
terpinene_γ	MT	1064	93
sabinene_hydrate_E	MT	1077	43
artemisia_alcohol	ST	1083	85
sabinene_hydrate_Z	MT	1110	43
thujone_α	MT	1116	110
thujone_β	MT	1126	110
chrysanthenone	MT	1129	79
unknown_artemiseol	MT	1133	107
sabinol_Z	MT	1149	92
neothujol	MT	1156	79
camphor	MT	1159	95
artemisyl_acetate_β	ST	1164	85
pinocarvone	MT	1164	108
lavandulol	MT	1169	69
umbellulone	MT	1170	108
verbenol	MT	1171	81
chrysanthenol	MT	1175	32
borneol	MT	1185	95
terpineol	MT	1203	59
terpinenyl_1_4_acetate	MT	1221	93
chrysanthenyl_acetate_Z	MT	1238	119
RI_1241_unknown	unknown	1241	83
verbenyl_acetate_Z	MT	1248	119
verbenyl_acetate_E	MT	1257	93
chrysanthenyl_acetate_E	MT	1265	43
RI_1292_unknown	unknown	1292	43
sabinene_acetate_E	MT	1296	91
carvyl_acetate_Z	MT	1331	84
eugenol	MT	1362	164
unknown_ST_1	ST	1365	119
caryophyllene_β	ST	1437	93
cadinene_gamma_γ	ST	1497	161
unknown_ST_2	ST	1508	91
unknown_ST_3	ST	1512	121
unknown_ST_4	ST	1519	91
unknown_trans_pinocarvyl_acetate	unknown	1540	43
unknown_ST_5	ST	1606	43
unknown_ST_6	ST	1621	119
unknown_epicubenol	ST	1648	119
unknown_ST_7	ST	1654	121
unknown_ST_8	ST	1660	136
unknown_ST_9	ST	1673	148
MT: Monoterpenoid
ST: Sesquiterpenoid

### Sheet: Table_S2
Table S2: GLMM-estimates of total count (winged + unwinged morphs) and presence of wing aphids on Tanacetum vulgare plants in calendar week 25 (mid June). Total number of plants on which aphids were scored: 291.
	Uroleucon tanaceti																				Macrosiphoniella tanacetaria																				Metopeurum fuscoviride
	Individual plant level										Plot level										Individual plant level										Plot level										Individual plant level
	Alate presence					Total count (abundance)					Alate presence					Total count (abundance)					Alate presence					Total count (abundance)					Alate presence					Total count (abundance)					Alate presence					Total count (abundance)
		binomial					nbinom2					binomial					nbinom2					binomial					nbinom1					binomial					nbinom1					binomial					nbinom2
Fixed effects	d.f.	χ2	p1	Effect		d.f.	χ2	p1	Effect		d.f.	χ2	p1	Effect		d.f.	χ2	p1	Effect		d.f.	χ2	p1	Effect		d.f.	χ2	p1	Effect		d.f.	χ2	p1	Effect		d.f.	χ2	p1	Effect		d.f.	χ2	p1	Effect		d.f.	χ2	p1	Effect
Shannon diversity	1	0.6883	0.406728	-		1	0.6091	0.43512	-		1	2.8652	0.09052	-		1	3.8886	0.048615	↓		1	0.003	0.9562	-		1	3.8955	0.04842	↑		1	0.0376	0.8463	-		1	0.1486	0.543788	-		1	0.4052	0.52442	-		1	0.9961	0.31826	-
Shoot length	1	2.4618	0.116643	-		1	0.8658	0.35213	-		1	0.2818	0.59551	-		1	8.2774	0.004014	↑		1	1.4511	0.2284	-		1	0.0202	0.88701	-		1	0.0454	0.8313	-		1	3.1694	0.07503	-		1	0.3284	0.56661	-		1	2.0775	0.14949	-
Number of shoots	1	3.9855	0.045893	↓5		1	0.0293	0.8641	-		1	2.6571	0.10309	-		1	0	0.997559	-		1	1.8745	0.171	-		1	0.0245	0.87563	-		1	0.5342	0.4649	-		1	0.0038	0.95101	-		1	0.3092	0.57819	-		1	0.0089	0.92494	-
Number of leaves	1	7.2879	0.006942	↑4		1	16.2364	5.591e-05	↑		1	2.9805	0.08428	-		1	0.3135	0.575568	-		1	0.0001	0.9903	-		1	3.3078	0.06895	-		1	2.1714	0.1406	-		1	0.4458	0.50436	-		1	0.2733	0.60113	-		1	4.7487	0.02932	↑
Number of shoots with inflorescences	—	—2	—	—		—	—	—	—		—	—	—	—		—	—	—	—		1	0.0013	0.9711	-		1	0.1376	0.71086	-		1	1.8548	0.1732	-		1	0	0.995	-		1	0.0865	0.76863	-		1	0.1487	0.69977	-
Ant presence	—	—	—	—		—	—	—	—		—	—	—	—		—	—	—	—		—	—	—	—		—	—	—	—		—	—	—	—		—	—	—	—		1	5.3074	0.02124	↑		1	52.4878	4.329e-13	↑
Random effects		Variance [%]3					Variance [%]					Variance [%]					Variance [%]					Variance [%]					Variance [%]					Variance [%]					Variance [%]					Variance [%]					Variance [%]
Block	1	0.268024				1	2.72139				1	1.00394e-07				1	17.6463				1	8.04504e-13				1	18.6539				1	6.69499				1	21.5022				1	5.26965				1	6.65136e-08
Plot	1	5.18272				1	29.6483				—	—				—	—				1	6.99071				1	13.7691				—	—				—	—				1	13.5624				1	21.2403
Mother plant	1	5.78129e-06				1	3.0369e-07				—	—				—	—				1	4.75281e-08				1	1.2427				—	—				—	—				1	0.00013927				x6	x
binomial: response variable was modelled using a binomial distribution
nbinom1: response variable was modelled using a negative binomial 1 distribution
nbinom2: response variable was modelled using a negative binomial 2 distribution
1p-values were estimated using a type-3 Wald chi-square test
2Effects marked with long hyphen were left out of the model due to being inapplicable for the model
3Variance [%] of random factors displays the percentage of the total variance that is explained by the random factors
4↑ display a positive relationship with the fixed effect, 5↓ displays a negative relationship with the fixed effect
6Random effects marked with “x” were left out of the model due to causing model convergence problems
